# nMAGMA: a network enhanced method for inferring risk genes from GWAS summary statistics and its application to schizophrenia

**DOI:** 10.1101/2020.08.15.250282

**Authors:** Anyi Yang, Jingqi Chen, Xing-Ming Zhao

## Abstract

**Motivation:** Annotating genetic variants from summary statistics of genome-wide association studies (GWAS) is crucial for predicting risk genes of various disorders. The multi-marker analysis of genomic annotation (MAGMA) is one of the most popular tools for this purpose, where MAGMA aggregates signals of single nucleotide polymorphisms (SNPs) to their nearby genes. However, SNPs may also affect genes in a distance, thus missed by MAGMA. Although different upgrades of MAGMA have been proposed to extend gene-wise variant annotations with more information (e.g. Hi-C or eQTL), the regulatory relationships among genes and the tissue-specificity of signals have not been taken into account.

**Results:** We propose a new approach, namely network-enhanced MAGMA (nMAGMA), for gene-wise annotation of variants from GWAS summary statistics. Compared with MAGMA and H-MAGMA, nMAGMA significantly extends the lists of genes that can be annotated to SNPs by integrating local signals, long-range regulation signals, and tissue-specific gene networks. When applied to schizophrenia, nMAGMA is able to detect more risk genes (217% more than MAGMA and 57% more than H-MAGMA) that are reasonably involved in schizophrenia compared to MAGMA and H-MAGMA. Some disease-related functions (e.g. the ATPase pathway in Cortex) tissues are also uncovered in nMAGMA but not in MAGMA or H-MAGMA. Moreover, nMAGMA provides tissue-specific risk signals, which are useful for understanding disorders with multi-tissue origins.
