## Supplementary table S1 for "nMAGMA: a network enhanced method for inferring risk genes from GWAS summary statistics and its application to schizophrenia"

### Sheet: Sheet1
Supplementary Table S1: Number of gene sets we used in each category.
Gene-sets	Total number	Remarks
Gene sets with prior hypotheses for involvement in SCZ	70	We excluded gene set 'PGC_SCZ_P10-4' because it was obtained from one of the GWAS summary datasets we used.
Gene sets downloaded from MsigDB		These sets were then filtered to include gene sets with more than ten and less than 1500 genes.
c2:curates gene sets	5501
CGP:chemical and genetic puturbations	3302
CP:Canonical pathways	2199
BIOCARTA subset of CP	289
KEGG subset of CP	186
PID subset of CP	196
REACTOME subset of CP	1499
c3:motif gene sets	831
MIR:micro RNA targets	221
TFT:transcription factor targets	610
c5:GO gene sets	9996
BP:GO biological process	1350
CC:GO biological process	1001
MF:GO molecular function	1645
c7:immunologic signatures	4872
